# Endogenous neuronal DNA double-strand breaks are not sufficient to drive brain aging and neurodegeneration

**DOI:** 10.1101/2024.10.22.619740

**Authors:** Sarah Cohen, Laura Cheradame, Karishma J. B. Pratt, Sarah Collins, Ashlie Barillas, Annika Carlson, Vijay Ramani, Gaëlle Legube, Saul A. Villeda, R. Dyche Mullins, Bjoern Schwer

## Abstract

Loss of genomic information due to the accumulation of somatic DNA damage has been implicated in aging and neurodegeneration^1–3^. Somatic mutations in human neurons increase with age^4^, but it is unclear whether this is a cause or a consequence of brain aging. Here, we clarify the role of endogenous, neuronal DNA double-strand breaks (DSBs) in brain aging and neurodegeneration by generating mice with post-developmental inactivation of the classical non-homologous end-joining (C-NHEJ) core factor Xrcc4 in forebrain neurons. Xrcc4 is critical for the ligation step of C-NHEJ and has no known function outside of DSB repair^5,6^. We find that, unlike their wild-type counterparts, C-NHEJ-deficient neurons accumulate high levels of DSB foci with age, indicating that neurons undergo frequent DSBs that are typically efficiently repaired by C-NHEJ across their lifespan. Genome-wide mapping reveals that endogenous neuronal DSBs preferentially occur in promoter regions and other genic features. Analysis of 3-D genome organization shows intra-chromosomal clustering and loop extrusion of neuronal DSB regions. Strikingly, however, DSB accumulation caused by loss of C-NHEJ induces only minor epigenetic alterations and does not significantly affect gene expression, 3-D genome organization, or mutational outcomes at neuronal DSBs. Despite extensive aging-associated accumulation of neuronal DSBs, mice with neuronal Xrcc4 inactivation do not show neurodegeneration, neuroinflammation, reduced lifespan, or impaired memory and learning behavior. We conclude that the formation of spontaneous neuronal DSBs caused by normal cellular processes is insufficient to cause brain aging and neurodegeneration, even in the absence of C-NHEJ, the principal neuronal DSB repair pathway.
