## Supplementary Table 1 for "Endogenous neuronal DNA double-strand breaks are not sufficient to drive brain aging and neurodegeneration"

### Sheet: Supplementary Table 1
Gene_symbol	baseMean	log2FoldChange	lfcSE	pvalue	padj	Xrcc4_WT_Av_count	Xrcc4_Ctrl_SD	Xrcc4_nKO_Av_count	Xrcc4_nKO_SD	Genes with ≥1.5-fold higher expression (adjusted P-value < 0.05) in Xrcc4 nKO vs. wildtype
Apoo-ps	104.885	11.6031	2.98896	3.13326e-22	4.28535e-18	0	0	209.769	45.4337	Genes with ≥1.5-fold lower expression (adjusted P-value < 0.05) in Xrcc4 nKO vs. wildtype
Fndc9	46.841	1.49781	0.360914	1.55463e-06	5.08675e-05	22.4614	7.14436	71.2206	22.8561
Scand1	66.8479	1.44896	0.400907	1.2738e-05	0.000252489	32.2547	14.0666	101.441	51.6862
Cdkn1a	809.291	1.24191	0.494536	0.000398972	0.00360304	415.432	154.041	1203.15	569.435
Hist2h2aa1	115.773	1.19528	0.287334	1.4852e-06	4.94236e-05	66.2216	14.9482	165.324	59.2099
Tinagl1	199.047	1.19371	0.224307	5.07895e-09	6.99626e-07	116.609	12.1596	281.484	98.1328
Ier5l	170.538	1.18974	0.257576	1.87906e-07	1.0039e-05	98.672	34.1382	242.404	72.5318
Cort	62.5696	1.17982	0.357969	4.0028e-05	0.000608969	35.162	7.35835	89.9771	40.1316
Hba-a2	573.879	1.17494	0.365132	5.15768e-05	0.000737112	321.376	139.431	826.381	143.406
Tgoln2	866.362	1.07458	0.120438	2.6126e-20	1.19109e-16	550.776	75.359	1181.95	169.206
Gpr27	78.1653	1.05799	0.267053	3.49204e-06	9.51406e-05	47.9319	11.6006	108.399	25.2137
Nptxr	2670.64	1.04473	0.231618	3.13862e-07	1.49571e-05	1670.65	368.767	3670.64	789.102
Vgf	5733.68	1.0173	0.109653	7.28729e-22	4.98341e-18	3747.66	304.957	7719.71	1459.84
Lrrc17	41.4113	0.984835	0.389455	0.000425953	0.00377687	24.8004	8.33641	58.0223	16.8448
Inhba	120.967	0.979115	0.261932	8.64345e-06	0.000187868	77.0765	4.04029	164.857	55.348
Jsrp1	135.338	0.978044	0.174391	1.10283e-09	2.35678e-07	88.8253	12.7134	181.85	7.62742
Th	59.9685	0.970168	0.2937	4.19071e-05	0.000627094	37.9637	6.46186	81.9733	21.1431
Prr7	289.13	0.933156	0.202278	2.0543e-07	1.07239e-05	191.464	31.7623	386.796	123.238
Gpr3	246.234	0.930058	0.214443	7.21968e-07	2.81321e-05	162.937	23.0016	329.53	108.058
Pcsk1n	4521.31	0.925686	0.226987	2.57367e-06	7.52137e-05	2991.83	406.754	6050.78	1616.58
Romo1	623.682	0.882564	0.114277	6.80093e-16	1.30381e-12	433.113	16.7496	814.252	122.174
Crlf2	192.152	0.867552	0.165963	9.3839e-09	1.052e-06	132.698	15.949	251.606	34.0331
Baz1a	107.247	0.855476	0.33858	0.000442642	0.00388826	69.8458	11.874	144.648	70.5392
Dusp4	298.694	0.854472	0.365354	0.000697214	0.00548034	191.801	38.9138	405.587	146.635
Gpr150	49.9239	0.851402	0.373846	0.000825347	0.00619894	31.932	7.61688	67.9157	26.3476
Gadd45a	165.675	0.848915	0.21884	5.30435e-06	0.000129088	113.198	23.5999	218.152	51.1018
Kdm6b	1158.97	0.848803	0.320031	0.000318413	0.0030527	761.209	93.4099	1556.73	589.615
Plekhg4	79.2421	0.82725	0.318713	0.000374446	0.0034302	52.7297	14.2051	105.755	36.8373
Ly6g6e	50.6323	0.820144	0.357916	0.000820388	0.00616508	33.0798	11.7994	68.1849	16.2584
Drc7	50.7988	0.811069	0.400397	0.0014634	0.00952551	32.5256	14.0191	69.0719	15.5802
Nptx2	1930.65	0.783256	0.312497	0.000487735	0.00419017	1306.36	169.172	2554.93	926.646
Irs2	1519.58	0.772692	0.387836	0.00154519	0.00993586	999.865	123.809	2039.3	883.727
Pim1	94.268	0.76391	0.34692	0.0010289	0.00731405	63.3119	3.03863	125.224	61.0468
Adat3	62.9564	0.754886	0.280612	0.000318505	0.0030527	43.5493	8.19495	82.3634	14.2898
Plk3	536.969	0.745326	0.159197	1.65464e-07	9.16214e-06	390.757	42.9571	683.181	168.411
Col5a3	293.965	0.739553	0.176482	1.56193e-06	5.09847e-05	213.266	32.8308	374.664	85.7137
Dusp5	157.52	0.737804	0.264069	0.000235974	0.00240852	110.527	20.627	204.513	77.1398
C1qtnf4	1341.95	0.737029	0.143026	1.53843e-08	1.52472e-06	984.67	149.354	1699.23	375.904
Rprml	782.004	0.73338	0.131831	1.71062e-09	3.24947e-07	576.989	66.6694	987.018	183.235
Col7a1	195.309	0.713262	0.169294	1.46622e-06	4.90304e-05	143.309	21.3107	247.309	32.7828
Sncg	69.3809	0.705298	0.272509	0.000431488	0.00381232	49.2278	12.1644	89.5339	10.462
Mrpl52	352.647	0.705144	0.120809	3.46187e-10	9.97613e-08	263.644	22.309	441.651	38.0201
Zfp579	341.616	0.702625	0.170831	2.233e-06	6.69753e-05	252.15	21.4597	431.082	111.221
Tpgs1	617.134	0.699691	0.147155	1.20996e-07	7.19504e-06	458.796	84.7602	775.472	128.384
Zfp428	478.874	0.691128	0.115066	1.25402e-10	4.39775e-08	360.316	41.4938	597.432	46.5117
Ccdc88b	224.417	0.689239	0.165782	1.90878e-06	5.9468e-05	166.677	28.7555	282.158	35.93
Zfp771	223.152	0.674966	0.179596	9.7949e-06	0.000205468	165.835	17.4154	280.469	61.6377
Akr1b3	722.761	0.671985	0.553153	0.00501439	0.0239462	465.462	232.326	980.06	252.38
Safb2	2343.19	0.67107	0.0919374	1.90075e-14	2.36333e-11	1790.33	44.6408	2896.05	390.781
Ccdc124	1963.67	0.668197	0.0859539	5.4196e-16	1.2354e-12	1504.09	62.9897	2423.25	264.904
Dnajb5	3972.09	0.663595	0.216849	0.000111136	0.00134276	2928.82	317.158	5015.36	1287.71
1110008P14Rik	3264.93	0.660492	0.0830957	1.31435e-16	3.59527e-13	2510.29	161.448	4019.57	403.38
Rnaseh2c	221.792	0.657952	0.139057	1.42953e-07	8.12785e-06	168.115	16.8803	275.469	10.0909
Gm10052	3414.79	0.655864	0.082277	1.10035e-16	3.59527e-13	2630.46	262.663	4199.11	277.038
Prrt1	485.773	0.655507	0.132526	5.05323e-08	3.82556e-06	369.604	36.2989	601.941	100.031
Rara	475.114	0.654722	0.129622	2.83084e-08	2.46608e-06	362.031	12.1165	588.196	104.777
Dok3	152.327	0.653331	0.302438	0.00125858	0.00845047	108.775	20.2433	195.88	83.5472
Id1	252.722	0.648423	0.153045	1.41074e-06	4.79967e-05	192.055	10.5043	313.389	51.2015
Smtn	282.773	0.647979	0.163507	4.40978e-06	0.000113583	213.873	13.8789	351.673	74.6527
Atp6v0c	17876.5	0.645989	0.214583	0.000113276	0.00136385	13246.4	3384.27	22506.7	2270.31
Crocc	2416.2	0.644813	0.111718	5.27749e-10	1.26632e-07	1857.91	105.059	2974.49	551.495
Sertad1	484.611	0.630138	0.181932	3.06721e-05	0.000500003	366.819	53.4083	602.404	169.549
Bdnf	716.168	0.62853	0.272692	0.000941461	0.00681799	523.462	60.3344	908.875	285.795
Map3k6	194.726	0.628198	0.186602	4.2892e-05	0.000636953	147.559	22.1165	241.892	45.5566
Ubap1l	70.9763	0.626103	0.335051	0.00230633	0.0134975	50.6568	8.99561	91.2958	32.2596
Stk40	1479.99	0.622923	0.134168	2.22141e-07	1.14219e-05	1141.14	123.554	1818.84	376.017
Grasp	1256.93	0.622466	0.1325	1.72978e-07	9.42557e-06	970.024	50.9923	1543.84	355.193
Ttll3	387.403	0.622059	0.157028	4.64848e-06	0.000117736	296.523	31.2452	478.282	100.652
Ccdc85b	1528.1	0.621812	0.119405	1.32066e-08	1.35809e-06	1183.93	35.6901	1872.27	389.077
Lmtk3	8461.98	0.621618	0.0933803	1.94681e-12	1.2591e-09	6597.28	183.988	10326.7	1619.7
Cdh24	309.573	0.621045	0.193891	7.58076e-05	0.000987448	234.35	49.1295	384.795	90.463
Ssc5d	117.493	0.615906	0.223191	0.000301037	0.00292421	88.1299	13.5725	146.856	29.3392
Dohh	1448.97	0.613716	0.105306	3.93092e-10	1.07526e-07	1129.94	50.0968	1767.99	276.417
Sst	4196.81	0.612596	0.110179	1.87717e-09	3.38038e-07	3271.45	497.987	5122.18	633.575
Midn	2018.02	0.610745	0.278007	0.00124554	0.00838762	1482.24	242.442	2553.79	753.747
Mdga1	380.65	0.609955	0.359605	0.00310986	0.0167785	270.246	49.5451	491.054	169.248
Fbxl15	333.278	0.608132	0.132239	2.78951e-07	1.35635e-05	258.602	16.0813	407.954	56.1897
Myh9	4839	0.60073	0.0949012	1.85734e-11	8.19446e-09	3804.96	114.406	5873.05	879.559
Flywch2	168.466	0.600219	0.248502	0.000752693	0.00580591	125.68	46.2171	211.253	31.9468
Myh7b	344.858	0.600089	0.129578	2.42203e-07	1.22699e-05	268.855	25.6646	420.861	47.3615
Zfp219	1044.85	0.596884	0.0998829	1.64576e-10	5.49002e-08	821.804	47.1824	1267.91	157.532
Gm20605	734.612	0.59619	0.173868	3.62509e-05	0.000564054	565.525	89.0632	903.699	243.23
Dazap1	854.382	0.594633	0.102586	4.88245e-10	1.23662e-07	671.929	45.7488	1036.83	123.915
Samd14	1371.26	0.593195	0.123726	1.12649e-07	6.89255e-06	1072.68	163.713	1669.84	251.4
Slc23a3	45.6504	0.589415	0.380982	0.00407083	0.0205967	32.341	4.8068	58.9597	15.778
Ppp1r35	101.133	0.587701	0.259585	0.00111257	0.00773992	75.3261	7.2472	126.94	35.7519
Rabep2	409.082	0.583934	0.105801	2.45297e-09	4.09137e-07	323.018	9.70624	495.146	32.5169
Ncor2	6837.67	0.583817	0.0895099	4.88886e-12	2.47648e-09	5417.1	132.892	8258.24	1214.53
Galnt9	3127.39	0.580875	0.124173	2.32349e-07	1.1902e-05	2463.11	245.446	3791.66	786.213
Tmem128	443.221	-0.580073	0.122472	1.50011e-07	8.4086e-06	537.588	57.0406	348.854	39.2911
Stc1	80.4548	-0.580579	0.474985	0.00561111	0.0260499	105.745	40.4245	55.165	25.0921
Cript	1018.52	-0.590098	0.0901336	4.19839e-12	2.20852e-09	1232.57	104.633	804.469	50.6539
Agmo	242.187	-0.592702	0.178611	5.3377e-05	0.000758874	298.068	33.6339	186.306	42.9227
Dcx	1371.68	-0.599099	0.120041	3.20518e-08	2.706e-06	1673.65	172.726	1069.72	187.294
1700001L05Rik	205.025	-0.604302	0.200246	0.000138513	0.00158929	254.386	24.2888	155.664	43.5181
Gpr12	307.588	-0.607074	0.166835	1.65725e-05	0.000314596	378.871	46.6421	236.306	53.1644
Cept1	802.201	-0.611536	0.0995375	5.65359e-11	2.14789e-08	977.278	34.1152	627.124	74.5439
Pgr	992.143	-0.613772	0.110881	2.11255e-09	3.65738e-07	1211.82	65.3689	772.464	119.061
Zfp120	425.188	-0.623219	0.134855	2.42223e-07	1.22699e-05	522.907	45.6993	327.468	53.3471
Tmem60	358.421	-0.631378	0.139809	3.94606e-07	1.76373e-05	441.85	51.2486	274.992	41.4903
Gm5595	150.256	-0.636516	0.165585	7.25806e-06	0.000163539	186.497	6.37655	114.015	12.6955
Gabra2	1669.23	-0.638373	0.37215	0.00282102	0.0156486	2173.74	411.041	1164.71	434.705
Kbtbd3	166.47	-0.642284	0.166048	6.41362e-06	0.000148676	207.06	30.144	125.881	1.2696
Cd53	232.867	-0.648597	0.156022	1.9571e-06	6.05594e-05	289.387	12.0524	176.346	33.2556
Zfp945	488.41	-0.650011	0.118494	2.65804e-09	4.30194e-07	602.998	75.1479	373.822	30.0487
Naa30	831.106	-0.657401	0.103323	1.31816e-11	6.00948e-09	1025.58	64.3735	636.631	78.9345
Zfp946	375.306	-0.664705	0.115026	4.8001e-10	1.23662e-07	464.798	25.5703	285.815	26.494
Rab32	62.7574	-0.673858	0.30521	0.00110646	0.00771309	81.0936	22.121	44.4212	5.07017
2010315B03Rik	340.5	-0.684179	0.149535	2.81387e-07	1.3599e-05	425.938	20.941	255.062	54.0377
Gm14295	508.832	-0.684986	0.15322	4.57407e-07	1.97973e-05	637.396	90.8699	380.268	75.342
Zfp72	77.9005	-0.687627	0.244077	0.000229322	0.00234412	99.5839	17.4705	56.217	4.44504
Zfp677	64.2658	-0.701896	0.298386	0.000760429	0.00584948	83.4614	13.7186	45.0702	12.0415
Rpe65	84.5191	-0.711263	0.299465	0.000707461	0.00553861	109.751	6.86968	59.2872	23.4521
Gm10509	134.626	-0.71731	0.186804	6.71771e-06	0.000153642	170.856	16.9354	98.3967	15.3194
Cldn1	41.9884	-0.728378	0.368619	0.00168423	0.0105909	55.6147	15.2412	28.3621	3.56845
Zfp595	77.2805	-0.743274	0.266621	0.00023704	0.0024158	100.399	14.2983	54.1616	13.8943
Mme	225.597	-0.755227	0.196607	6.31871e-06	0.000147728	289.4	8.18717	161.794	51.7722
Snhg14	268.261	-0.759372	0.199176	7.10548e-06	0.000160631	345.04	42.5847	191.482	54.199
Gm13157	97.3537	-0.759619	0.288712	0.000356181	0.00332298	127.533	7.20771	67.1744	26.6609
Gm16386	146.287	-0.771357	0.233932	4.74279e-05	0.000690811	190.046	11.9859	102.528	35.9041
Zfp54	48.985	-0.775027	0.433635	0.00219999	0.0130426	66.3195	4.58875	31.6506	15.7446
Zfp708	97.756	-0.775507	0.23034	3.65464e-05	0.000568007	127.101	29.4161	68.411	6.36082
Kbtbd8	237.562	-0.776704	0.146172	6.17929e-09	8.20526e-07	303.672	33.9806	171.452	19.0483
Zfp433	241.014	-0.840297	0.145263	4.09837e-10	1.09909e-07	312.971	25.149	169.058	23.5122
Zfp758	233.582	-0.848916	0.188561	3.49881e-07	1.62359e-05	305.892	36.2105	161.273	41.1618
Zfp942	494.018	-0.861585	0.153583	1.12051e-09	2.35773e-07	645.255	59.6125	342.782	83.0754
Gm6644	724.115	-0.868065	0.398222	0.000971344	0.00697746	992.28	161.63	455.95	195.33
Zfp960	106.043	-0.881923	0.274268	5.80677e-05	0.000807058	142.225	9.46132	69.8618	30.3956
4930447C04Rik	203.007	-0.926346	0.252026	1.07427e-05	0.000221611	273.526	96.8599	132.487	35.7671
Tlr4	58.5146	-0.962172	0.312443	8.71895e-05	0.00110723	80.4582	12.4493	36.5711	12.6873
Gpr34	500.778	-0.971589	0.16689	3.07548e-10	9.1442e-08	671.45	28.4864	330.105	92.8871
Klhl6	62.8948	-0.979921	0.310686	6.82542e-05	0.00091143	86.7462	7.2849	39.0434	15.8934
2210404O09Rik	107.329	-1.00749	0.250126	2.70883e-06	7.84929e-05	147.007	30.0914	67.652	21.1742
Gm4944	217.51	-1.00798	0.208238	6.43891e-08	4.58672e-06	296.008	44.6451	139.012	45.9574
Gm10033	120.333	-1.0266	0.217419	1.13574e-07	6.9038e-06	164.357	27.9226	76.3088	18.0953
Nxph2	55.0039	-1.06271	0.330045	5.30933e-05	0.000755626	77.2771	15.963	32.7307	12.2676
Apoo	706.204	-1.0804	0.141628	1.25873e-15	1.91285e-12	966.406	50.4289	446.003	102.358
Atp6v0c-ps2	6448.96	-1.72878	0.798918	0.000684938	0.00541184	10656.4	2865.61	2241.54	1761.1
